# The parasite *Schistocephalus solidus* secretes proteins with putative host manipulation functions

**DOI:** 10.1101/2020.02.03.932509

**Authors:** Chloé Suzanne Berger, Jérôme Laroche, Halim Maaroufi, Hélène Martin, Kyung-Mee Moon, Christian R. Landry, Leonard J. Foster, Nadia Aubin-Horth

## Abstract

**Background:** Manipulative parasites are thought to liberate molecules in their external environment acting as manipulation factors with biological functions implicated in their host’s physiological and behavioural alterations. These manipulation factors are part of a complex mixture called the secretome. While the secretomes of various parasites have been described, there is very little data for a putative manipulative parasite. It is necessary to study the molecular interaction between a manipulative parasite and its host to better understand how such alterations evolve.

**Methods:** Here, we used proteomics to characterize the secretome of a model cestode with a complex life cycle based on trophic transmission. We studied *Schistocephalus solidus* during the life stage in which behavioural changes take place in its obligatory intermediate fish host, the threespine stickleback (*Gasterosteus aculeatus*). We produced a novel genome sequence and assembly of *S. solidus* to improve protein coding gene prediction and annotation for this parasite. We then described the whole worm’s proteome and its secretome during fish host infection using LC-MS/MS.

**Results:** A total of 2 290 proteins were detected in the proteome of *S. solidus*, and 30 additional proteins were detected specifically in the secretome. We found that the secretome contains proteases, proteins with neural and immune functions, as well as proteins involved in cell communication. We detected Receptor-type tyrosine-protein phosphatases, which were reported in other parasitic systems to be manipulation factors. We also detected 12 *S. solidus*-specific proteins in the secretome that may play important roles in host-parasite interactions.

**Conclusions:** Our results suggest that *S. solidus* liberates molecules with putative host manipulation functions in the host and that many of them are species specific.
