## Additional file 5 for "The parasite *Schistocephalus solidus* secretes proteins with putative host manipulation functions"

			Number of elements	Length (pb)	%
Retroelements			413 514	264 311 998	42.28
	SINEs		77 733	30 333 944	4.85
	Penelope		107 250	41 001 026	6.56
	LINES		321 996	222 592 367	35.60
		L2/CR1/Rex	107 963	104 199 559	16.67
		RTE/Bov-B	108 794	76 203 770	12.19
		L1/CIN4	1 896	655 182	0.10
	LTR elements		13 785	11 385 687	1.82
		BEL/Pao	198	310 738	0.05
		Gypsy/DIRS1	13 587	11 074 949	1.77
DNA transposons			12 919	6 698 247	1.07
	hobo-activator		691	296 867	0.05
	Tc1-IS630-Pogo		7 722	3 351 176	0.54
Unclassified			196 303	67 454 775	10.79
Small RNA			875	765 769	0.12
Satellites			1	1 153	0.00
Simple repeats			89 524	10 668 971	1.71
Low complexity			4 331	292 765	0.05
TOTAL			717 467		56.02
