## Additional file 8 for "The parasite *Schistocephalus solidus* secretes proteins with putative host manipulation functions"

ID_protein	secreted	Name_protein	Gene ontology (biological process)	Gene ontology (cellular component)	Gene ontology (molecular function)
A0A0V0J4P4	yes	Uncharacterized protein (Fragment)
A0A0V0J794	yes	Uncharacterized protein
A0A0X3PGZ9	yes	Uncharacterized protein (Fragment)
A0A0V0J7H7	yes	Uncharacterized protein		cytoplasm [GO:0005737]; nucleus [GO:0005634]
A0A0X3PLF1	yes	Uncharacterized protein (Fragment)
A0A0V0J9F9	no	Uncharacterized protein (Fragment)
A0A0X3Q608	no	Uncharacterized protein (Fragment)
A0A0X3QCA3	yes	Uncharacterized protein (Fragment)
A0A0X3NMJ3	yes	Uncharacterized protein
A0A0X3P8T2	yes	Uncharacterized protein (Fragment)
A0A0V0JAQ2	yes	Uncharacterized protein (Fragment)
A0A0X3PY21	yes	Uncharacterized protein (Fragment)
A0A0X3NYR5	yes	Uncharacterized protein
A0A0V0JB01	no	Uncharacterized protein
A0A0X3NN70	yes	Uncharacterized protein
A0A0X3NZD8	yes	Uncharacterized protein
A0A0X3NET5	yes	Uncharacterized protein (Fragment)
A0A0X3P1G7	yes	Uncharacterized protein (Fragment)
A0A0X3P7E9	yes	Uncharacterized protein (Fragment)
A0A0X3PGQ5	yes	Uncharacterized protein (Fragment)
A0A0X3PKL2	yes	Uncharacterized protein
A0A0X3Q572	yes	Uncharacterized protein (Fragment)
A0A0X3NKH9	yes	Uncharacterized protein		integral component of membrane [GO:0016021]
A0A0X3Q7T5	yes	Uncharacterized protein
A0A0X3NPC9	yes	Uncharacterized protein (Fragment)
A0A0X3NR43	yes	Uncharacterized protein (Fragment)		integral component of membrane [GO:0016021]
A0A0X3NYE2	yes	Uncharacterized protein			RNA binding [GO:0003723]
A0A0X3P289	yes	Uncharacterized protein (Fragment)
A0A0X3P4T5	yes	Uncharacterized protein (Fragment)
A0A0X3Q1A6	yes	Uncharacterized protein
A0A0X3PB14	yes	Uncharacterized protein (Fragment)		integral component of membrane [GO:0016021]
A0A0X3PD23	yes	Uncharacterized protein
A0A0X3PDZ5	no	Uncharacterized protein
A0A0X3PR26	yes	Uncharacterized protein (Fragment)
A0A0X3PJL6	yes	Uncharacterized protein (Fragment)
A0A0X3PQT0	yes	Uncharacterized protein
A0A0X3Q4E1	yes	Uncharacterized protein (Fragment)
A0A0X3PVR8	yes	Uncharacterized protein (Fragment)
A0A0X3PSX1	yes	Uncharacterized protein
A0A0X3PYM0	yes	Uncharacterized protein (Fragment)
